# Mobile Type VI secretion system loci of the gut Bacteroidales display extensive intra-ecosystem transfer, multi-species sweeps and geographical clustering

**DOI:** 10.1101/2021.01.21.427628

**Authors:** Leonor García-Bayona, Michael J. Coyne, Laurie E. Comstock

## Abstract

The human gut microbiota is a dense microbial ecosystem with extensive opportunities for bacterial contact-dependent processes such as conjugation and type VI secretion system (T6SS)-dependent antagonism. In the gut Bacteroidales, two distinct genetic architectures of T6SS loci, GA1 and GA2, are contained on integrative and conjugative elements (ICE). Despite intense interest in the T6SSs of the gut Bacteroidales, there is only a superficial understanding of their evolutionary patterns, and of their dissemination among Bacteroidales species in human gut communities. Here, we combine extensive genomic and metagenomic analyses to better understand their ecological and evolutionary dynamics. We identify new genetic subtypes, document extensive intrapersonal transfer of these ICE to Bacteroidales species within human gut microbiomes, and most importantly, reveal frequent population sweeps of these newly armed strains in multiple species within a person. We further show the distribution of each of the distinct T6SSs in human populations and show there is geographical clustering. We reveal that the GA1 T6SS ICE integrates at a minimal recombination site leading to their integration throughout genomes and their frequent interruption of genes, whereas the GA2 T6SS ICE integrate at one of three different tRNA genes. The exclusion of concurrent GA1 and GA2 T6SSs in individual strains is associated with intact T6SS loci and with an ICE-encoded gene. By performing a comprehensive analysis of mobile genetic elements (MGE) in co-resident Bacteroidales species in numerous human gut communities, we identify 177 MGE that sweep through multiple Bacteroidales species within individual gut microbiomes. We further show that only eight MGE demonstrate multi-species population sweeps in as many human gut microbiomes as the GA1 and GA2 ICE. These data underscore the ubiquity and rapid dissemination of mobile T6SS loci within Bacteroidales communities and across human populations.
