## Supplementary material for "Mobile Type VI secretion system loci of the gut Bacteroidales display extensive intra-ecosystem transfer, multi-species sweeps and geographical clustering": Table S2

### Sheet: Sheet1
Table S2. Number of T6SS loci of each genetic architecture in sequenced strains of each classification*
genus or species	GA1	GA2a	GA2b	GA2c	GA2d	GA2e	GA3
Alistipes species (49)
Alloprevotella species (5)
Bacteroides acidifaciens (9)		2
Bacteroides caccae (19)	3	1
Bacteroides cellulosilyticus (11)	3		1
Bacteroides clarus (5)
Bacteroides (Phocaeicola) coprophilus (4)	3
Bacteroides (Phocaeicola) dorei (26)	5		5	1	1
Bacteroides eggerthii (14)	1	1	3	2	1
Bacteroides faecichinchillae (3)
Bacteroides faecis (8)
Bacteroides finegoldii (4)	1
Bacteroides fragilis (126)	34		2				92
Bacteroides heparinolyticus (4)
Bacteroides intestinalis (16)
Bacteroides nordii (3)
Bacteroides ovatus (49)	6		1
Bacteroides (Phocaeicola) plebeius (15)	2		1		1
Bacteroides pyogenes (6)
Bacteroides (Phocaeicola) salanitronis (1)						1
Bacteroides salyersiae (7)	1
Bacteroides (Phocaeicola) sartorii (5)		1
Bacteroides stercorirosoris (3)
Bacteroides stercoris (30)	6	4	2	2
Bacteroides thetaiotaomicron (39)	6
Bacteroides uniformis (66)	10	7	10	2	1
Bacteroides (Phocaeicola) vulgatus (88)	16	8	18	11	1	1
Bacteroides xylanisolvens (25)	7		2	1
Barnesiella species (5)
Butyricimonas species (16)
Duncaniella species (4)
Dysgonomonas species (22)
Lentimicrobium species (3)
Muribaculum species (11)
Odoribacter species (18)
Paludibacter species (3)
Parabacteroides distasonis (52)	6		4
Parabacteroides goldsteinii (7)
Parabacteroides gordonii (2)	1
Parabacteroides johnsonii (4)	1
Parabacteroides merdae (25)	3		2
Porphyromonas species (123)
Prevotella copri (26)
Prevotella stercorea (2)	2
Prevotella (oral, vaginal, non-gut) (138)
Sanguibacteroides justesenii (3)
Tannerella forsythia (12)
*If no GA were detected, only species with three or more strains are shown
