## Supplementary material for "Mobile Type VI secretion system loci of the gut Bacteroidales display extensive intra-ecosystem transfer, multi-species sweeps and geographical clustering": Table S6

### Sheet: Table S6A
Table S6A. Strains with both a a GA2 ICE and a GA1 ICE or GA3 T6SS locus
							% query coverage												% id to query
collection	subject	isolate	alias	notes	disrupted T6SS?	disrupted MeGA1?	GA1 ICE	GA1 T6SS	GA2a ICE	GA2a T6SS	GA2b ICE	GA2b T6SS	GA2c ICE	GA2c T6SS	GA2d ICE	GA2d T6SS	GA3 T6SS		GA1 ICE	GA1 T6SS	GA2a ICE	GA2a T6SS	GA2b ICE	GA2b T6SS	GA2c ICE	GA2c T6SS	GA2d ICE	GA2d T6SS	GA3 T6SS
From Table S1 identified as having GA1 and GA2 locus
BIOML	am	Bacteroides vulgatus BIOML-A11	am_0070_0079_a7	78 near-isogenic isolates, clonal to am 0224	yes, GA1	yes	97.2359	99.9894	0	0	88.7223	99.4253	17.5164	0	0	0	0		96.1526	96.2535	0	0	98.9081	98.7375	0	0	0	0	0
BIOML	am	Bacteroides uniformis BIOML-A5	am_0171_0088_f3		yes, GA2	unclear, split in two contigs	97.2442	100.005	0	0	89.5426	99.4253	0	0	9.85004	0	0		96.1492	96.2645	0	0	98.914	98.7172	0	0	0	0	0
CGR	AF14	Bacteroides uniformis AF14-14			no	no	99.9964	99.9947	74.436	99.9145	0	0	0	0	68.7854	0	0		99.3412	99.4381	98.3908	98.7163	0	0	0	0	95.7042	0	0
CGR	AF15	Bacteroides vulgatus AF15-6A		almost clonal with AF16-11	no	no	73.0371	90.8248	0	0	88.6915	105.964	93.787	127.135	0	0	0		99.1416	98.9729	0	0	98.1086	97.5174	98.665	96.5307	0	0	0
CGR	AF25	Bacteroides vulgatus AF25-30LB			unclear, segmented assembly, some regions with no coverage	yes	97.2644	90.8195	0	0	79.2287	83.7207	8.22703	12.0216	66.9001	0	0		96.122	95.9277	0	0	98.9535	98.7099	0	0	96.0486	0	0
CGR	AF25	Bacteroides sp. AF25-38AC			no	yes	96.8332	90.8195	0	0	81.1688	100.005	0	0	76.4355	0	0		96.1181	95.9277	0	0	98.5004	98.6038	0	0	96.4637	0	0
CGR	AF39	Bacteroides sp. AF39-16AC			no	yes	103.736	99.9947	0	0	0	0	0	0	82.6394	99.8128	0		99.1338	99.3586	0	0	0	0	0	0	96.0417	98.2973	0
CGR	OM08	Bacteroides vulgatus OM08-13BH			no	yes	92.4702	99.9947	0	0	20.8875	16.844	97.5172	100.03	0	0	0		99.4801	99.4593	0	0	0	0	98.4835	98.9949	0	0	0
From Table S1 not identified as having a GA1 T6SS but with both GA1 and GA2 ICE
BIOML	af	Bacteroides cellulosilyticus BIOML-A6	af_0058_0006_a2		yes, GA1	no	97.2549	0	0	0	80.9601	99.5059	0	45.41	7.46746	0	0		96.1569	0	0	0	98.293	98.9564	0	0	0	0	0
BIOML	bj	Bacteroides uniformis BIOML-A36	bj_0095_0018_a2	2 near-isogenic isolates	yes, GA1 ICE has different cargo	yes	97.3986	25.0504	0	0	86.8603	100.005	8.22703	0	17.249	0	0		99.0714	0	0	0	98.4942	98.75	0	0	0	0	0
HBC	H4	Bacteroides uniformis 2789STDY5834847	H4_7_Bacteroides-sc-1962917		yes, GA1 ICE has different cargo	yes	95.1738	0	0	0	95.6298	99.4555	0	45.41	17.249	0	0		99.324	0	0	0	99.0191	98.7227	0	0	0	0	0
CGR	AM44	Parabacteroides sp. AM44-16		almost clonal with AF16-11	yes, GA1 and GA2	yes	94.9041	0	0	0	23.6878	0	94.2759	99.99	0	0	0		99.5772	0	0	0	0	0	98.1674	98.9994	0	0	0
From community genomes
CL	CL06	Bacteroides dorei CL06T03C03			yes, GA1	yes	99.5961	0	0	0	95.6298	97.6103	0	0	46.2637	0	0		99.4601	0	0	0	99.0172	98.7037	0	0	0	0	0
CL	CL11	Parabacteroides distasonis CL11T00C22			yes, GA1	no	55.2538	0	0	0	89.4955	99.4253	59.6495	0	0	0	0		95.8792	0	0	0	98.8994	98.7477	98.8604	0	0	0	0
CL	CL11	Bacteroides eggerthii CL11T00C20			yes, GA1 ICE has different cargo	yes	95.1488	0	0	0	92.7169	99.4253	9.64951	0	7.39134	0	0		99.3214	0	0	0	98.7109	98.7477	0	0	0	0	0
GA3 with GA2
BIOML	am	Bacteroides fragilis BIOML-A28	am_0070_0075_a11	67 near-isogenic isolates, clonal to am 0171			0	0	0	0	84.5771	99.3648	14.2167	20.9265	0	0	96.4375		0	0	0	0	98.859	98.7013	0	0	0	0	95.6049

### Sheet: Table S6B
Table S6. Genomic coordinates of GA ICE in strains with two interations including at least one GA2.
collection	subject	isolate	alias	start	end	length (bp)	strand	GA type	contig length (bp)	contig accession	assembly accession
HBC	H4	Bacteroides uniformis 2789STDY5834847	H4_7_Bacteroides-sc-1962917	74	21785	21712	plus	GA1	232477	CZAF01000010.1	GCA_001406135.1
HBC	H4	Bacteroides uniformis 2789STDY5834847	H4_7_Bacteroides-sc-1962917	79811	112930	33120	plus	GA1	129917	CZAF01000012.1	GCA_001406135.1
HBC	H4	Bacteroides uniformis 2789STDY5834847	H4_7_Bacteroides-sc-1962917	76	26538	26463	minus	GA1	44498	CZAF01000016.1	GCA_001406135.1
HBC	H4	Bacteroides uniformis 2789STDY5834847	H4_7_Bacteroides-sc-1962917	5733	94519	88787	plus	GA2b	107336	CZAF01000014.1	GCA_001406135.1
CGR	AF14	Bacteroides uniformis AF14-14		31474	82517	51044	minus	GA1	88427	QRZP01000019	GCA_003464785.1
CGR	AF14	Bacteroides uniformis AF14-14		893	55555	54663	minus	GA1	63362	QRZP01000030	GCA_003464785.1
CGR	AF14	Bacteroides uniformis AF14-14		59	82013	81955	plus	GA2a	85592	QRZP01000020	GCA_003464785.1
CGR	AF14	Bacteroides uniformis AF14-14		45811	49734	3924	plus	GA2a	51738	QRZP01000033	GCA_003464785.1
CGR	AF14	Bacteroides uniformis AF14-14		10545	21950	11406	plus	GA2a	22008	QRZP01000043	GCA_003464785.1
CGR	AF14	Bacteroides uniformis AF14-14		57	3868	3812	plus	GA2a	17975	QRZP01000047	GCA_003464785.1
CGR	AF14	Bacteroides uniformis AF14-14		4664	13206	8543	plus	GA2a	13261	QRZP01000051	GCA_003464785.1
CGR	AF15	Bacteroides vulgatus AF15-6A		5428	58354	52927	minus	GA1	75579	QRYF01000024	GCA_003464205.1
CGR	AF15	Bacteroides vulgatus AF15-6A		2856	31404	28549	minus	GA1	35410	QRYF01000048	GCA_003464205.1
CGR	AF15	Bacteroides vulgatus AF15-6A		1	21740	21740	plus	GA2b	31898	QRYF01000051	GCA_003464205.1
CGR	AF15	Bacteroides vulgatus AF15-6A		1	15616	15616	minus	GA2b	17792	QRYF01000068	GCA_003464205.1
CGR	AF15	Bacteroides vulgatus AF15-6A		1	9929	9929	minus	GA2b	9929	QRYF01000083	GCA_003464205.1
CGR	AF15	Bacteroides vulgatus AF15-6A		1	4816	4816	minus	GA2b	4816	QRYF01000099	GCA_003464205.1
CGR	AF15	Bacteroides vulgatus AF15-6A		1	3453	3453	plus	GA2b	3453	QRYF01000105	GCA_003464205.1
CGR	AF15	Bacteroides vulgatus AF15-6A		1	1408	1408	plus	GA2b	1408	QRYF01000125	GCA_003464205.1
CGR	AF25	Bacteroides vulgatus AF25-30LB		5536	57846	52311	plus	GA1	62686	QRUD01000026	GCA_003458385.1
CGR	AF25	Bacteroides vulgatus AF25-30LB		5018	52021	47004	minus	GA1	52059	QRUD01000033	GCA_003458385.1
CGR	AF25	Bacteroides vulgatus AF25-30LB		37	3139	3103	minus	GA1	7547	QRUD01000125	GCA_003458385.1
CGR	AF25	Bacteroides vulgatus AF25-30LB		1	16955	16955	plus	GA2b	17911	QRUD01000085	GCA_003458385.1
CGR	AF25	Bacteroides vulgatus AF25-30LB		11526	13181	1656	plus	GA2b	16167	QRUD01000090	GCA_003458385.1
CGR	AF25	Bacteroides vulgatus AF25-30LB		4428	11141	6714	minus	GA2b	12856	QRUD01000098	GCA_003458385.1
CGR	AF25	Bacteroides vulgatus AF25-30LB		1	10934	10934	plus	GA2b	11275	QRUD01000103	GCA_003458385.1
CGR	AF25	Bacteroides vulgatus AF25-30LB		1	5180	5180	minus	GA2b	10799	QRUD01000105	GCA_003458385.1
CGR	AF25	Bacteroides vulgatus AF25-30LB		1	6866	6866	plus	GA2b	6866	QRUD01000132	GCA_003458385.1
CGR	AF25	Bacteroides sp. AF25-38AC		57	39653	39597	plus	GA1	164399	QTMD01000010	GCA_003602995.1
CGR	AF25	Bacteroides sp. AF25-38AC		72368	124679	52312	plus	GA1	126432	QTMD01000014	GCA_003602995.1
CGR	AF25	Bacteroides sp. AF25-38AC		4020	16613	12594	plus	GA1	17057	QTMD01000050	GCA_003602995.1
CGR	AF25	Bacteroides sp. AF25-38AC		6109	102737	96629	plus	GA2b	198842	QTMD01000005	GCA_003602995.1
CGR	AF39	Bacteroides sp. AF39-16AC		3130	6231	3102	plus	GA1	68426	QRVO01000019	GCA_003458755.1
CGR	AF39	Bacteroides sp. AF39-16AC		817	55468	54652	minus	GA1	118358	QTLN01000014	GCA_003602735.1
CGR	AF39	Bacteroides sp. AF39-16AC		69022	89971	20950	minus	GA1	90018	QTLN01000019	GCA_003602735.1
CGR	AF39	Bacteroides sp. AF39-16AC		5699	38330	32632	plus	GA1	38403	QTLN01000032	GCA_003602735.1
CGR	AF39	Bacteroides sp. AF39-16AC		26328	30213	3886	minus	GA2d	130488	QTLN01000013	GCA_003602735.1
CGR	AF39	Bacteroides sp. AF39-16AC		20897	93696	72800	minus	GA2d	454175	QTLN01000002	GCA_003602735.1
CGR	AM44	Parabacteroides sp. AM44-16		35758	119881	84124	plus	GA1	170892	QTNC01000010	GCA_003635495.1
CGR	AM44	Parabacteroides sp. AM44-16		1	2981	2981	plus	GA2c	266261	QTNC01000007	GCA_003635495.1
CGR	AM44	Parabacteroides sp. AM44-16		3094	14321	11228	minus	GA2c	83861	QTNC01000023	GCA_003635495.1
CGR	AM44	Parabacteroides sp. AM44-16		144	31250	31107	plus	GA2c	32907	QTNC01000033	GCA_003635495.1
CGR	AM44	Parabacteroides sp. AM44-16		1	18193	18193	minus	GA2c	23255	QTNC01000037	GCA_003635495.1
CGR	AM44	Parabacteroides sp. AM44-16		3575	5244	1670	plus	GA2c	5244	QTNC01000048	GCA_003635495.1
CGR	AM44	Parabacteroides sp. AM44-16		1	5122	5122	plus	GA2c	5122	QTNC01000050	GCA_003635495.1
CGR	AM44	Parabacteroides sp. AM44-16		1	1524	1524	plus	GA2c	1524	QTNC01000062	GCA_003635495.1
CGR	AM44	Parabacteroides sp. AM44-16		1	1222	1222	minus	GA2c	1222	QTNC01000064	GCA_003635495.1
CGR	AM44	Parabacteroides sp. AM44-16		1	1219	1219	minus	GA2c	1219	QTNC01000065	GCA_003635495.1
BIOML	A11	Bacteroides vulgatus BIOML-A11	am_0070_0079_a7	61470	186865	125396	minus	GA1	224824	WCXC01000004.1	GCA_009018855.1
BIOML	A11	Bacteroides vulgatus BIOML-A11	am_0070_0079_a7	112263	120978	8716	plus	GA2b	120978	WCXC01000018.1	GCA_009018855.1
BIOML	A11	Bacteroides vulgatus BIOML-A11	am_0070_0079_a7	1	52835	52835	plus	GA2b	53053	WCXC01000032.1	GCA_009018855.1
BIOML	A11	Bacteroides vulgatus BIOML-A11	am_0070_0079_a7	11626	32023	20398	plus	GA2b	32270	WCXC01000041.1	GCA_009018855.1
BIOML	A11	Bacteroides vulgatus BIOML-A11	am_0070_0079_a7	112263	120978	8716	minus	GA2c	120978	WCXC01000018.1	GCA_009018855.1
BIOML	A28	Bacteroides fragilis BIOML-A28	am_0070_0075_a11	22010	29617	7608	minus	GA2b	29619	VWBR01000045.1	GCA_008570795.1
BIOML	A28	Bacteroides fragilis BIOML-A28	am_0070_0075_a11	1	24638	24638	plus	GA2b	26159	VWBR01000056.1	GCA_008570795.1
BIOML	A28	Bacteroides fragilis BIOML-A28	am_0070_0075_a11	6630	23225	16596	plus	GA2b	23225	VWBR01000080.1	GCA_008570795.1
BIOML	A28	Bacteroides fragilis BIOML-A28	am_0070_0075_a11	10723	12712	1990	plus	GA2b	14166	VWBR01000136.1	GCA_008570795.1
BIOML	A28	Bacteroides fragilis BIOML-A28	am_0070_0075_a11	3536	10611	7076	plus	GA2b	10611	VWBR01000154.1	GCA_008570795.1
BIOML	A28	Bacteroides fragilis BIOML-A28	am_0070_0075_a11	2	6857	6856	plus	GA2b	6857	VWBR01000206.1	GCA_008570795.1
BIOML	A28	Bacteroides fragilis BIOML-A28	am_0070_0075_a11	1	4882	4882	plus	GA2b	5022	VWBR01000233.1	GCA_008570795.1
BIOML	A28	Bacteroides fragilis BIOML-A28	am_0070_0075_a11	1	2355	2355	plus	GA2b	2357	VWBR01000295.1	GCA_008570795.1
BIOML	A28	Bacteroides fragilis BIOML-A28	am_0070_0075_a11	53299	76706	23408	minus	GA3	76706	VWBR01000020.1	GCA_008570795.1
BIOML	A28	Bacteroides fragilis BIOML-A28	am_0070_0075_a11	1	2726	2726	minus	GA4	20036	VWBR01000079.1	GCA_008570795.1
BIOML	A36	Bacteroides uniformis BIOML-A36	bj_0095_0018_a2	277572	328252	50681	minus	GA1	344468	WCUP01000007.1	GCA_009020135.1
BIOML	A36	Bacteroides uniformis BIOML-A36	bj_0095_0018_a2	80720	82594	1875	plus	GA1	148223	WCUP01000013.1	GCA_009020135.1
BIOML	A36	Bacteroides uniformis BIOML-A36	bj_0095_0018_a2	74	24209	24136	plus	GA1	41170	WCUP01000023.1	GCA_009020135.1
BIOML	A36	Bacteroides uniformis BIOML-A36	bj_0095_0018_a2	77	9060	8984	minus	GA1	33668	WCUP01000025.1	GCA_009020135.1
BIOML	A36	Bacteroides uniformis BIOML-A36	bj_0095_0018_a2	87884	141758	53875	minus	GA2b	148223	WCUP01000013.1	GCA_009020135.1
BIOML	A36	Bacteroides uniformis BIOML-A36	bj_0095_0018_a2	5156	38210	33055	plus	GA2b	41206	WCUP01000022.1	GCA_009020135.1
BIOML	A5	Bacteroides uniformis BIOML-A5	am_0171_0088_f3	77	46292	46216	plus	GA1	88311	WCTL01000016.1	GCA_009020755.1
BIOML	A5	Bacteroides uniformis BIOML-A5	am_0171_0088_f3	6341	46020	39680	plus	GA1	46097	WCTL01000027.1	GCA_009020755.1
BIOML	A5	Bacteroides uniformis BIOML-A5	am_0171_0088_f3	78	37198	37121	plus	GA1	37275	WCTL01000033.1	GCA_009020755.1
BIOML	A5	Bacteroides uniformis BIOML-A5	am_0171_0088_f3	292476	301546	9071	plus	GA2b	301764	WCTL01000008.1	GCA_009020755.1
BIOML	A5	Bacteroides uniformis BIOML-A5	am_0171_0088_f3	3547	24362	20816	plus	GA2b	76949	WCTL01000020.1	GCA_009020755.1
BIOML	A5	Bacteroides uniformis BIOML-A5	am_0171_0088_f3	30356	57083	26728	plus	GA2b	57311	WCTL01000026.1	GCA_009020755.1
BIOML	A5	Bacteroides uniformis BIOML-A5	am_0171_0088_f3	13588	33985	20398	plus	GA2b	47099	WCTL01000028.1	GCA_009020755.1
BIOML	A6	Bacteroides cellulosilyticus BIOML-A6	af_0058_0006_a2	61027	100032	39006	minus	GA1	100108	VVYV01000023.1	GCA_008572235.1
BIOML	A6	Bacteroides cellulosilyticus BIOML-A6	af_0058_0006_a2	100	71046	70947	minus	GA1	72218	VVYV01000037.1	GCA_008572235.1
BIOML	A6	Bacteroides cellulosilyticus BIOML-A6	af_0058_0006_a2	165	51483	51319	minus	GA2b	57805	VVYV01000045.1	GCA_008572235.1
BIOML	A6	Bacteroides cellulosilyticus BIOML-A6	af_0058_0006_a2	13472	37158	23687	minus	GA2b	43899	VVYV01000056.1	GCA_008572235.1
BIOML	A6	Bacteroides cellulosilyticus BIOML-A6	af_0058_0006_a2	1	2811	2811	minus	GA2b	5586	VVYV01000124.1	GCA_008572235.1
CGR	OM08	Bacteroides vulgatus OM08-13BH		3867	57535	53669	plus	GA1	155260	QSTG01000006	GCA_003438645.1
CGR	OM08	Bacteroides vulgatus OM08-13BH		27243	65733	38491	minus	GA1	84819	QSTG01000025	GCA_003438645.1
CL	CL06	Bacteroides dorei CL06T03C03		316613	406538	89926	plus	GA1	5662170
CL	CL06	Bacteroides dorei CL06T03C03		4584505	4673737	89233	minus	GA2b	5662170
CL	CL011	Bacteroides eggerthii CL11T00C20		136817	5002167	143067	plus	GA1	5008416
CL	CL011	Bacteroides eggerthii CL11T00C20		834276	940595	106320	plus	GA2b	5008416
CL	CL011	Parabacteroides distasonis CL11T00C22		1683542	1745064	61523	minus	GA1	5225576
CL	CL011	Parabacteroides distasonis CL11T00C22		2233233	2338948	105716	minus	GA2b	5225576
