## Supplementary material for "Mobile Type VI secretion system loci of the gut Bacteroidales display extensive intra-ecosystem transfer, multi-species sweeps and geographical clustering": Table S7

### Sheet: T6SS loci numbers by country
Table S7. T6SS loci numbers by country
				GA1		GA2a		GA2b		GA2c		GA2d		GA2e		GA3
Country	samples analyzed	percent of set total		counts	percent	counts	percent	counts	percent	counts	percent	counts	percent	counts	percent	counts	percent
Denmark	85	0.0481041		10	0.117647	3	0.0352941	3	0.0352941	2	0.0235294	1	0.0117647
Ethiopia	50	0.0282965		3	0.06			1	0.02							6	0.12
Fiji	172	0.0973401		9	0.0523256	1	0.00581395	5	0.0290698	11	0.0639535					11	0.0639535
Ghana	44	0.024901		3	0.0681818			2	0.0454545	4	0.0909091	2	0.0454545			7	0.159091
Italy	19	0.0107527		2	0.105263	2	0.105263	4	0.210526
Japan	614	0.347482		305	0.496743	105	0.17101	267	0.434853	23	0.0374593	15	0.02443			94	0.153094
Madagascar	112	0.0633843														3	0.0267857
China/Mongolia	110	0.0622524		6	0.0545455	25	0.227273	2	0.0181818	7	0.0636364					22	0.2
Peru	36	0.0203735
Spain	39	0.0220713		6	0.153846	2	0.0512821	8	0.205128	2	0.0512821					1	0.025641
Sweden	145	0.08206		28	0.193103	21	0.144828	17	0.117241	7	0.0482759	3	0.0206897			6	0.0413793
Tanzania	94	0.0531975		5	0.0531915	4	0.0425532	1	0.0106383			1	0.0106383			11	0.117021
Thailand	15	0.00848896		1	0.0666667			1	0.0666667	1	0.0666667	1	0.0666667
USA	232	0.131296		105	0.452586	39	0.168103	49	0.211207	9	0.0387931	2	0.00862069			36	0.155172
	1767	1		483	0.273345	202	0.114318	360	0.203735	66	0.0373514	25	0.0141483	0	0	197	0.111488
				any GA2			any T6SS
Country	samples analyzed	percent of set total		counts	percent		counts	percent
Denmark	85	0.0481041		9	0.105882		19	0.223529
Ethiopia	50	0.0282965		1	0.02		10	0.2
Fiji	172	0.0973401		17	0.0988372		37	0.215116
Ghana	44	0.024901		8	0.181818		18	0.409091
Italy	19	0.0107527		6	0.315789		8	0.421053
Japan	614	0.347482		410	0.667752		809	1.31759
Madagascar	112	0.0633843					3	0.0267857
China/Mongolia	110	0.0622524		34	0.309091		62	0.563636
Peru	36	0.0203735
Spain	39	0.0220713		12	0.307692		19	0.487179
Sweden	145	0.08206		48	0.331034		82	0.565517
Tanzania	94	0.0531975		6	0.0638298		22	0.234043
Thailand	15	0.00848896		3	0.2		4	0.266667
USA	232	0.131296		99	0.426724		240	1.03448
	1767	1		653	0.369553		1333	0.754386

### Sheet: T6SS loci numbers by data set
Table S7. T6SS loci numbers by metagenomic dataset
					GA1		GA2a		GA2b		GA2c		GA2d		GA2e		GA3
set no	set name	samples analyzed	percent of set total		count	percent	count	percent	count	percent	count	percent	count	percent	count	percent	count	percent
1	China_Liu_PRJNA328899	110	0.0622524		6	0.0545455	25	0.227273	2	0.0181818	7	0.0636364					22	0.2
2	Ethiopia_Tett_PRJNA504891	50	0.0282965		3	0.06			1	0.02							6	0.12
3	Europeans_Qin_PRJEB2054	124	0.0701754		16	0.129032	5	0.0403226	11	0.0887097	4	0.0322581	1	0.00806452			1	0.00806452
4	Fiji_Brito_PRJNA217052	172	0.0973401		9	0.0523256	1	0.00581395	5	0.0290698	11	0.0639535					11	0.0639535
5	Ghana_Tett_PRJNA529124	44	0.024901		3	0.0681818			2	0.0454545	4	0.0909091	2	0.0454545			7	0.159091
6	Italy.Tanzania_Rampelli_PRJNA278393	38	0.0215054		1	0.0263158	1	0.0263158	3	0.0789474
7	Italy_DAmico_PRJNA525982	8	0.00452745		1	0.125	1	0.125	1	0.125
8	Japan_Yachida_PRJDB4176	614	0.347482		305	0.496743	105	0.17101	267	0.434853	23	0.0374593	15	0.02443			94	0.153094
9	Madagascar_Pasolli_PRJNA485056	112	0.0633843														3	0.0267857
10	Peru.USA_Obregon_PRJNA268964	58	0.032824		8	0.137931	5	0.0862069	3	0.0517241			2	0.0344828			2	0.0344828
11	Sweden_Karlsson_PRJEB1786	145	0.08206		28	0.193103	21	0.144828	17	0.117241	7	0.0482759	3	0.0206897			6	0.0413793
12	Tanzania_Tett_PRJNA529400	67	0.0379174		5	0.0746269	4	0.0597015	1	0.0149254			1	0.0149254			11	0.164179
13	Thailand_Vangay_PRJEB28687	55	0.0311262		12	0.218182	4	0.0727273	4	0.0727273	3	0.0545455	1	0.0181818			9	0.163636
14	USA.Broad_Lloyd-Price_PRJNA389280.most.reads	130	0.073571		72	0.553846	26	0.2	32	0.246154	3	0.0230769					18	0.138462
15	USA.Children_Flannery_PRJNA496479	40	0.0226372		14	0.35	4	0.1	11	0.275	4	0.1					7	0.175
		1767	1		483	0.273345	202	0.114318	360	0.203735	66	0.0373514	25	0.0141483	0	0	197	0.111488
					any GA2			any T6SS
set no	set name	samples analyzed	percent of set total		count	percent		count	percent
1	China_Liu_PRJNA328899	110	0.0622524		34	0.309091		62	0.563636
2	Ethiopia_Tett_PRJNA504891	50	0.0282965		1	0.02		10	0.2
3	Europeans_Qin_PRJEB2054	124	0.0701754		21	0.169355		38	0.306452
4	Fiji_Brito_PRJNA217052	172	0.0973401		17	0.0988372		37	0.215116
5	Ghana_Tett_PRJNA529124	44	0.024901		8	0.181818		18	0.409091
6	Italy.Tanzania_Rampelli_PRJNA278393	38	0.0215054		4	0.105263		5	0.131579
7	Italy_DAmico_PRJNA525982	8	0.00452745		2	0.25		3	0.375
8	Japan_Yachida_PRJDB4176	614	0.347482		410	0.667752		809	1.31759
9	Madagascar_Pasolli_PRJNA485056	112	0.0633843					3	0.0267857
10	Peru.USA_Obregon_PRJNA268964	58	0.032824		10	0.172414		20	0.344828
11	Sweden_Karlsson_PRJEB1786	145	0.08206		48	0.331034		82	0.565517
12	Tanzania_Tett_PRJNA529400	67	0.0379174		6	0.0895522		22	0.328358
13	Thailand_Vangay_PRJEB28687	55	0.0311262		12	0.218182		33	0.6
14	USA.Broad_Lloyd-Price_PRJNA389280.most.reads	130	0.073571		61	0.469231		151	1.16154
15	USA.Children_Flannery_PRJNA496479	40	0.0226372		19	0.475		40	1
		1767	1		653	0.369553		1333	0.754386

### Sheet: collection meta data
set no	set name	BioProject ID	samples analyzed	geography	age	lifestyle	diseases or other conditions	notes	reference
1	China_Liu_PRJNA328899	PRJNA328899	110	China	Adults	Traditional Mongolian (non-Western?)	All healthy	no bio data, all healthy, see M&M	Liu, W., et al. 2016. Unique features of ethnic Mongolian gut microbiome revealed by metagenomic analysis. Sci Rep 6: 34826.
2	Ethiopia_Tett_PRJNA504891	PRJNA504891	50	Ethiopia	Mixed	non-Western	All healthy	all healthy, 26 infants, 24 mothers	Tett, A., et al. 2019. The Prevotella copri complex comprises four distinct clades underrepresented in westernized populations. Cell Host Microbe 26(5): 666-679 e667.
3	Europeans_Qin_PRJEB2054	PRJEB2054	124	Denmark/Spain	Adults	Urban (Spain, Denmark)	IBD	25 IBD, 99 healthy, Spainish unstated, Danish from Copenhagen	Qin, J., et al. 2010. A human gut microbial gene catalogue established by metagenomic sequencing. Nature 464(7285): 59-65.
4	Fiji_Brito_PRJNA217052	PRJNA217052	172	Fiji	Adults?	non-Western (agrarian Fiji islanders)	no data	FijiCOMP, NO bio data, looking at mobile DNA	Brito, I. L., et al. 2016. Mobile genes in the human microbiome are structured from global to individual scales. Nature 535(7612): 435-439.
5	Ghana_Tett_PRJNA529124	PRJNA529124	44	Ghana	Mixed	non-Western	All healthy	all healthy, 21 children, 11 fathers, 12 mothers	Tett, A., et al. 2019. The Prevotella copri complex comprises four distinct clades underrepresented in westernized populations. Cell Host Microbe 26(5): 666-679 e667.
6	Italy.Tanzania_Rampelli_PRJNA278393	PRJNA278393	38	Italy, Tanzania	Adults	Hunter-Gatherer	All healthy	all healthy, 11 Italian (Mediterranean diet), 27 Hazda (Tanzanian hunter-gatherers)	Rampelli, S., et al. 2015. Metagenome sequencing of the Hadza hunter-gatherer gut microbiota. Curr Biol 25(13): 1682-1693.
7	Italy_DAmico_PRJNA525982	PRJNA525982	8	Italy	Children	City (Bologna)	Hematopoietic stem cell transplantation, graft-versus-host	longitudinal study, 1st sample retained, 2 female, 6 male, all antibiotic tx	D'Amico, F., et al. 2019. Gut resistome plasticity in pediatric patients undergoing hematopoietic stem cell transplantation. Sci Rep 9(1): 5649.
8	Japan_Yachida_PRJDB4176	PRJDB4176	614	Japan	Adults	Urban (Japan)	Colorectal cancer	all Japanese, Tokyo, 251 healthy, 40 HS, 67 MP, 73 stage 0, 111 stage I-II, 74 stage III-IV (total: 616)	Yachida, S., et al. 2019. Metagenomic and metabolomic analyses reveal distinct stage-specific phenotypes of the gut microbiota in colorectal cancer. Nat Med 25(6): 968-976.
9	Madagascar_Pasolli_PRJNA485056	PRJNA485056	112	Madagascar	Mixed	non-Western	All healthy	all healthy. 54 female, 58 males, ages 16 (1), 21-63 (110), 72 (1)	Pasolli, E., et al. 2019. Extensive unexplored human microbiome diversity revealed by over 150,000 genomes from metagenomes spanning age, geography, and lifestyle. Cell 176(3): 649-662 e620.
10	Peru.USA_Obregon_PRJNA268964	PRJNA268964	58	Peru, USA	Adults	Hunter-gatherer, Agricultural, Urban	Obesity	Tunapuco (Peru, Agricultural, 12); Norman, OK (Urban, 22); Matsés (Peru, hunter-gatherer, 24)	Obregon-Tito, A. J., et al. 2015. Subsistence strategies in traditional societies distinguish gut microbiomes. Nat Commun 6: 6505.
11	Sweden_Karlsson_PRJEB1786	PRJEB1786	145	Sweden	Adults	Urban (Sweden)	Prediabetes, Type II Diabetes	all ~70 y/o Swedish women, 43 healthy, 49 impaired glucose tolerance, 53 diabetes	Karlsson, F. H., et al. 2013. Gut metagenome in European women with normal, impaired and diabetic glucose control. Nature 498(7452): 99-103.
12	Tanzania_Tett_PRJNA529400	PRJNA529400	67	Tanzania	Mixed	non-Western	All healthy	all healthy, 21 children, 16 fathers, 15 mothers, 16 others	Tett, A., et al. 2019. The Prevotella copri complex comprises four distinct clades underrepresented in westernized populations. Cell Host Microbe 26(5): 666-679 e667.
13	Thailand_Vangay_PRJEB28687	PRJEB28687	55	USA, Thailand	Adults	Urban (USA), non-Western	Obesity	All female, 15 Caucasian Americans, 14 Hmong 1st gen USA, 14 Hmong Thialand, 11 Karen 1st gen USA, 1 unknown	Vangay, P., et al. 2018. US immigration westernizes the human gut microbiome. Cell 175(4): 962-972 e910.
14	USA.Broad_Lloyd-Price_PRJNA389280.most.reads	PRJNA389280	130	USA	Adults	Urban (USA)	IBD: UC, Crohn's	Broad longitudinal study, sample with most reads retained	Lloyd-Price, J., et al. 2019. Multi-omics of the gut microbial ecosystem in inflammatory bowel diseases. Nature 569(7758): 655-662.
15	USA.Children_Flannery_PRJNA496479	PRJNA496479	40	USA	Children	City (Pacific Northwest)	Psycological states (e.g. anxiety, depression)	have ages, no genders	Flannery, J. E., et al. 2020. Gut feelings begin in childhood: the gut metagenome correlates with early environment, caregiving, and behavior. mBio 11(1.
			1767
